# Automated segmentation of soft X-ray tomography: native cellular structure with sub-micron resolution at high throughput for whole-cell quantitative imaging in yeast

**DOI:** 10.1101/2024.10.31.621371

**Authors:** Jianhua Chen, Mary Mirvis, Axel Ekman, Bieke Vanslembrouck, Mark Le Gros, Carolyn Larabell, Wallace F. Marshall

## Abstract

Soft X-ray tomography (SXT) is an invaluable tool for quantitatively analyzing cellular structures at sub-optical isotropic resolution. However, it has traditionally depended on manual segmentation, limiting its scalability for large datasets. Here, we leverage a deep learning-based auto-segmentation pipeline to segment and label cellular structures in hundreds of cells across three *Saccharomyces cerevisiae* strains. This task-based pipeline employs manual iterative refinement to improve segmentation accuracy for key structures, including the cell body, nucleus, vacuole, and lipid droplets, enabling high-throughput and precise phenotypic analysis. Using this approach, we quantitatively compared the 3D whole-cell morphometric characteristics of wild-type, VPH1-GFP, and *vac14* strains, uncovering detailed strain-specific cell and organelle size and shape variations. We show the utility of SXT data for precise 3D curvature analysis of entire organelles and cells and detection of fine morphological features using surface meshes. Our approach facilitates comparative analyses with high spatial precision and statistical throughput, uncovering subtle morphological features at the single cell and population level. This workflow significantly enhances our ability to characterize cell anatomy and supports scalable studies on the mesoscale, with applications in investigating cellular architecture, organelle biology, and genetic research across diverse biological contexts.

**Significance Statement:**

- Soft X-ray tomography offers many powerful features for whole-cell multi-organelle imaging, but, like other high resolution volumetric imaging modalities, is typically limited by low throughput due to laborious segmentation.
- Auto-segmentation for soft X-ray tomography overcomes this limitation, enabling statistical 3D morphometric analysis of multiple organelles in whole cells across cell populations.
- The combination of high 3D resolution of SXT data with statistically useful throughput represents an avenue for more thorough characterizations of cells *in toto* and opens new mesoscale biological questions and statistical whole-cell modeling of organelle and cell morphology, interactions, and responses to perturbations.
