## Supplementary material for "Automated segmentation of soft X-ray tomography: native cellular structure with sub-micron resolution at high throughput for whole-cell quantitative imaging in yeast": Table S1

### Sheet: Fig 4ABCD Summary Statistics
	WT Cell Volume	VPH1-GFP Cell Volume	vac14 Cell Volume	WT Vacuole Volume	VPH1-GFP Vacuole Volume	vac14 Vacuole Volume	WT Nucleus Volume	VPH1-GFP Nucleus Volume	vac14 Nucleus Volume	WT LD Volume	VPH1-GFP LD Volume	vac14 LD Volume
Count	287	138	65	287	138	65	287	138	65	1481	709	367
Mean	24.8478	23.2806	34.4011	4.63173	4.90043	10.3368	1.43459	1.09654	1.65861	0.0175796	0.0108201	0.0173226
Std Dev	8.5542	8.08939	18.5027	2.89199	3.41576	12.2125	0.47744	0.428942	0.424892	0.0161639	0.0119028	0.0157521
Min	9.57037	9.05985	17.2631	0.467856	0.280503	1.04605	0.379971	0.3807	0.559698	2.7e-05	2.7e-05	2.76258e-05
0.25	18.4914	16.622	23.224	2.37978	2.0477	3.97516	1.12106	0.77708	1.42753	0.005454	0.003051	0.00705839
0.5	23.9301	22.381	28.2169	3.91746	4.3139	5.49728	1.40689	1.05087	1.68838	0.014256	0.007722	0.0132327
0.75	29.8636	29.5151	36.1393	6.24721	6.653	9.32353	1.69553	1.40398	1.90947	0.0245216	0.013932	0.0231366
Max	60.2846	40.779	105.532	14.875	15.198	59.0821	3.49518	2.09023	2.68053	0.117457	0.1053	0.0978781
Shapiro-Wilk statistic	0.967061	0.974458	0.711674	0.92728	0.9245	0.668845	0.972449	0.969524	0.974428	0.84805	0.749589	0.827007
Shapiro-Wilk p-value	3.876e-06	0.0107913	5.35697e-10	1.25014e-10	1.04798e-06	7.85588e-11	2.52204e-05	0.00350608	0.196981	1.75337e-35	2.22115e-31	1.43765e-19
Parametricity	nonparametric	nonparametric	nonparametric	nonparametric	nonparametric	nonparametric	nonparametric	nonparametric	parametric	nonparametric	nonparametric	nonparametric
Significance Tests
	Cell - WT vs vph1-GFP	Cell - vph1-GFP vs vac14	Vacuole - WT vs vph1-GFP	Vacuole - vph1-GFP vs vac14	Nucleus - WT vs vph1-GFP	Nucleus - vph1-GFP vs vac14	LD - WT vs vph1-GFP	LD - vph1-GFP vs vac14
Mann-Whitney U test statistic	18049	2628	19583	3137	11766	1615	374659	90055
p-value	0.0695961	9.9634e-07	0.42657	0.00027956	6.11183e-12	1.00389e-13	9.04249e-28	5.81735e-17
Significant? (p<0.05)	NS	S	NS	S	S	S	S	S

### Sheet: Fig 4E prop volume
WT
	Cell Vol	Vac Vol	Nuc Vol	LD Vol	V:Cell Vol	N:Cell Vol	LD:Cell Vol	Cyto:Cell Vol
count	287	287	287	287	287	287	287	287
mean	26.4396	4.93315	1.52622	0.01933	0.171658	0.0593489	0.0008164	0.768177
std	8.91583	3.12647	0.482657	0.0162247	0.0603879	0.0126039	0.000804213	0.0545537
min	10.6337	0.51984	0.42219	6e-05	0.033723	0.0172152	2.89578e-06	0.626066
25%	19.8021	2.59926	1.20381	0.00582	0.129872	0.0500828	0.000231383	0.731221
50%	25.1471	4.16199	1.48287	0.01737	0.16419	0.060152	0.000642114	0.767966
75%	32.3319	6.63228	1.83439	0.02757	0.206969	0.0685568	0.0010628	0.807641
max	64.5029	16.5278	2.97705	0.08166	0.329843	0.0954738	0.00459669	0.902524
Shapiro-Wilk statistic	0.968874	0.915976	0.990227	0.902559	0.988248	0.993002	0.820461	0.994292
Shapiro-Wilk p-value	7.14458e-06	1.31957e-11	0.0519829	1.17121e-12	0.0198016	0.199438	1.53434e-17	0.357057
Parametricity	nonparametric	nonparametric	parametric	nonparametric	nonparametric	parametric	nonparametric	parametric
VPH1-GFP
	Cell Vol	Vac Vol	Nuc Vol	LD Vol	V:Cell Vol	N:Cell Vol	LD:Cell Vol	Cyto:Cell Vol
count	138	138	138	138	138	138	138	138
mean	26.1194	5.49622	1.23181	0.0141467	0.189346	0.0483382	0.000637912	0.761678
std	8.88114	3.79412	0.475625	0.0135175	0.0829438	0.0131868	0.000709796	0.0780634
min	10.0665	0.31167	0.423	6e-05	0.0296952	0.0166736	3.548e-06	0.590784
25%	18.7044	2.27522	0.875226	0.00405	0.122494	0.0383299	0.000148103	0.712904
50%	25.5503	4.95703	1.17586	0.010125	0.18342	0.0476073	0.000401659	0.765106
75%	32.7945	7.46224	1.57391	0.0193875	0.241373	0.0576994	0.000953066	0.821702
max	45.31	16.8867	2.32248	0.06639	0.381517	0.0805916	0.00382113	0.92841
Shapiro-Wilk statistic	0.978016	0.92782	0.973085	0.864045	0.981027	0.993435	0.780948	0.986359
Shapiro-Wilk p-value	0.0250544	1.72173e-06	0.00785054	6.33305e-10	0.0519168	0.778991	4.39648e-13	0.188952
Parametricity	nonparametric	nonparametric	nonparametric	nonparametric	parametric	parametric	nonparametric	parametric
vac14
	Cell Vol	Vac Vol	Nuc Vol	LD Vol	V:Cell Vol	N:Cell Vol	LD:Cell Vol	Cyto:Cell Vol
count	65	65	65	65	65	65	65	65
mean	37.6441	11.3112	1.81496	0.0224009	0.242034	0.0546013	0.000689362	0.702675
std	20.2469	13.3638	0.464946	0.0216197	0.130996	0.0173005	0.000743191	0.11766
min	18.8904	1.14466	0.61246	0.00036276	0.046855	0.0125935	1.49774e-05	0.421549
25%	25.4132	4.34989	1.56211	0.00749704	0.157185	0.0419152	0.000211814	0.652617
50%	30.8769	6.0155	1.84754	0.0168683	0.217084	0.0575808	0.000507625	0.733168
75%	39.5461	10.2024	2.08947	0.0315601	0.305491	0.0665866	0.000833001	0.778298
max	115.481	64.6517	2.93322	0.107105	0.563202	0.086099	0.00421453	0.882644
Shapiro-Wilk statistic	0.711674	0.668845	0.974428	0.822805	0.935245	0.968273	0.756866	0.941578
Shapiro-Wilk p-value	5.35691e-10	7.85588e-11	0.196981	2.27736e-07	0.00208914	0.0935087	5.04427e-09	0.00412698
Parametricity	nonparametric	nonparametric	parametric	nonparametric	nonparametric	parametric	nonparametric	nonparametric

### Sheet: Fig 4FG sphericity
Vacuole					Nucleus
	Sphericity(Pix)	Sphericity(Pix)	Sphericity(Pix)			Sphericity(Pix)	Sphericity(Pix)	Sphericity(Pix)
Count	287	138	65		Count	287	138	65
Mean	0.63699	0.631855	0.6454		Mean	0.641899	0.633826	0.630169
Std Dev	0.0315716	0.0403026	0.0232438		Std Dev	0.0229496	0.0267055	0.0371095
Min	0.362	0.462	0.546		Min	0.522	0.536	0.492
0.25	0.621	0.61925	0.635		0.25	0.6325	0.62075	0.618
0.5	0.644	0.645	0.651		0.5	0.648	0.6415	0.639
0.75	0.6585	0.66	0.663		0.75	0.658	0.651	0.657
Max	0.671	0.67	0.674		Max	0.689	0.675	0.673
Shapiro-Wilk statistic	0.737084	0.783118	0.861526		Shapiro-Wilk statistic	0.876563	0.902642	0.84194
Shapiro-Wilk p-value	4.93717e-21	5.17715e-13	3.23766e-06		Shapiro-Wilk p-value	1.91938e-14	5.25019e-08	8.06393e-07
Parametricity	nonparametric	nonparametric	nonparametric		Parametricity	nonparametric	nonparametric	nonparametric
significance tests
	Vacuole - WT vs vph1-GFP	Vacuole - vph1-GFP vs vac14	Nucleus - WT vs vph1-GFP	Nucleus - vph1-GFP vs vac14
Mann-Whitney U test statistic	19675	3679.5	15809.5	4450.5
p-value	0.457176	0.0196018	0.000378393	0.465302
Significant? (p<0.05)	NS	S	S	NS
