## Supplementary material for "Automated segmentation of soft X-ray tomography: native cellular structure with sub-micron resolution at high throughput for whole-cell quantitative imaging in yeast": Table S2

### Sheet: WT
WT (Fig S1 A & D)
	Bounding Box (FIJI) (wxhxd)	Metric	Voxel (FIJI)	Mesh (before processing)	Mesh (after processing)
Cell	3.48um x 3.6um x 3.72um	volume (um^3)	24.682	24.626	24.536
		SA (um^2)	61.93	45.204	42.211
		sphericity	0.662	0.64748	0.69169
Vacuole	2.04 um x 2.07 um x 2.34 um	volume	4.659	4.693	4.675
		SA	20.857	15.112	11.974
		sphericity	0.647	0.64138	0.67
		Vac:Cell	0.188761	0.190571	0.190536
Nucleus	1.74um x 1.29um x 1.44 um	volume	1.695	1.639	1.626
		SA	10.48	7.555	7.064
		sphericity	0.656	0.63624	0.67686
		Nuc:Cell	0.0686735	0.0665557	0.06627
VPH1-GFP (Fig S1 B & E)
	Bounding Box (FIJI) (wxhxd)	Metric	Voxel (FIJI)	Mesh (before processing)	Mesh (after processing)
Cell	3.6um x 3.27um x 3.57	volume	22.29	22.167	22.116
		SA	57.661	40.042	39.116
		sphericity	0.664	0.68144	0.6965
Vacuole	2.49um x 2.19um x 1.85um	volume	4.748	4.644	4.627
		SA	21.638	14.645	14.317
		sphericity	0.631	0.65721	0.67063
		Vac:Cell	0.21301	0.209501	0.209215
Nucleus	1.62um x 1.35um x 0.93um	volume	1.009	1.019	1.016
		SA	7.612	5.37	5.279
		sphericity	0.639	0.65204	0.66198
		Nuc:Cell	0.0452669	0.0459692	0.0459396
vac14 (Fig S1 C & F)
	Bounding Box (FIJI) (wxhxd)	Metric	Voxel (FIJI)	Mesh (before processing)	Mesh (after processing)
Cell	4.17um x 4.23um x 3.63um	volume	33.144	33.238	33.178
		SA	75.409	52.761	51.416
		sphericity	0.662	0.67751	0.6944
Vacuole	3.90um x 2.45um x 2.75um	volume	9.674	9.795	9.764
		SA	34.911	24.243	23.727
		sphericity	0.629	0.65296	0.66575
		Vac:Cell	0.291878	0.294693	0.294291
Nucleus	1.75um x 1.27um x 1.78um	volume	1.741	1.749	1.744
		SA	10.611	7.701	7.447
		sphericity	0.66	0.6518	0.67274
		Nuc:Cell	0.0525284	0.0526205	0.052565
