## Supplementary material for "Automated segmentation of soft X-ray tomography: native cellular structure with sub-micron resolution at high throughput for whole-cell quantitative imaging in yeast": Table S3

### Sheet: Table S3 (Fig 6)
Vacuole	cell	avgK	stdK	avgH	stdH	varH	<H^2>	willmore/SA	SA	willmore	<K>*SA	<-- compare to 4pi (12.566); within 10% (11.309-13.823)
A	vac14_1361_11_4	2.657	2.031	1.624	0.534	0.285156	2.92253	0.265532	4.876	1.29473	12.9555
B	BY4741A_1463_31_9	2.04	3.03	1.45	0.79	0.6241	2.7266	0.6866	6.411	4.40179	13.0784
C	vph1_GFP_1208_2_2_18	1.892	7.757	1.637	1.355	1.83603	4.51579	2.62379	7.664	20.1088	14.5003
D	vac14_1361_11_2	0.846	0.754	0.915	0.3265	0.106602	0.943827	0.0978273	15.718	1.53765	13.2974
E	BY471A_1026_1_7_pre_rec_0_multi_bin_VAC	0.893	3.527	0.919	1.07	1.1449	1.98946	1.09646	8.175	8.96357	7.30028
F	BY471_vph1GFP_1208_2_7_22	-0.0211	15.853	1.99	1.686	2.8426	6.8027	6.8238	23.291	158.933	-0.49144
G	vphGFP_1475_15_2	0.722	0.846	0.843	0.449	0.201601	0.91225	0.19025	18.195	3.4616	13.1368
H	vac14_1361_7_7	0.635	3.352	0.766	1.015	1.03022	1.61698	0.981981	23.418	22.996	14.8704
I	BY471A_1208_1_7_2	0.254	13.833	0.825	1.766	3.11876	3.79938	3.54538	30.858	109.403	7.83793
